# A natural variant of the essential host gene *MMS21* restricts the parasitic 2-micron plasmid in *Saccharomyces cerevisiae*

**DOI:** 10.1101/2020.06.11.146555

**Authors:** Michelle Hays, Janet M. Young, Paula Levan, Harmit S. Malik

## Abstract

Ongoing antagonistic coevolution with selfish genetic elements (SGEs) can drive the evolution of host genomes. Here, we investigated whether natural variation allows some *Saccharomyces cerevisiae* strains to suppress 2-micron (2μ) plasmids, multicopy nuclear parasites that have co-evolved with budding yeasts. To quantitatively measure plasmid stability, we developed a new method, Single-Cell Assay for Measuring Plasmid Retention (SCAMPR) that measures copy number heterogeneity and 2μ plasmid loss in live cells. Next, in a survey of 52 natural *S. cerevisiae* isolates we identified three strains that lack endogenous 2μ plasmids and reproducibly inhibit mitotic plasmid stability. Thus, their lack of endogenous 2μ plasmids is genetically determined, rather than the result of stochastic loss. Focusing on one isolate (Y9 ragi strain), we determined that plasmid restriction is heritable and dominant. Using bulk segregant analysis, we identified a high-confidence Quantitative Trait Locus (QTL) for mitotic plasmid instability on Y9 chromosome V. We show that a single amino acid change in *MMS21* is associated with increased 2-micron instability. *MMS21* is an essential gene, encoding a SUMO E3 ligase and a member of the Smc5/6 complex, which is involved in sister chromatid cohesion, chromosome segregation, and DNA repair. Our analyses leverage natural variation to uncover a novel means by which budding yeasts can overcome a highly successful genetic parasite.
