## Supplementary material for "A natural variant of the essential host gene *MMS21* restricts the parasitic 2-micron plasmid in *Saccharomyces cerevisiae*": Table 1

### Sheet: Sheet1
TABLE 1: Natural S. cerevisiae isolates and their endogenous 2-micron plasmid status
Strain Key	Alias	Alternate	Mating type	From	Comments	Location	2-micron status (by PCR)	2-micron absence confirmed by Southern
YMH1	BY4741	YAD1	A	Aimee Dudley	lab strain haploid, known 2-micron positive		positive
YMH2	BY4742	YAD147	alpha	Aimee Dudley	lab strain haploid, known 2-micron positive		positive
YMH3	FY4	YAD145	A	Aimee Dudley	lab strain haploid, S288c lineage, suspected 2-micron positive		positive
YMH4	FY5	YAD146	alpha	Aimee Dudley	lab strain haploid, S288c lineage, suspected 2-micron positive		positive
YMH5	G170	F1441, YAD448	A	Tim Galitski	mating type tester halo assay		positive
YMH6	G4	GY184, YAD449	alpha	Tim Galitski	mating type tester halo assay		positive
YMH7	Sigma1278b, MY1384	YO352	A	Tim Galitski	from Fink lab		positive
YMH8	Sigma1278b, MY1385	YO353	alpha	Tim Galitski	from Fink lab		positive
YMH9	M1	A1	a/alpha diploid	R. Mortimer via Justin Fay	Vineyard	Italy	positive
YMH10	M2	A2	a/alpha diploid	R. Mortimer via Justin Fay	Vineyard	Italy	positive
YMH11	M3	B4	a/alpha diploid	R. Mortimer via Justin Fay	Vineyard	Italy	positive
YMH12	M4	B5	a/alpha diploid	R. Mortimer via Justin Fay	Vineyard	Italy	positive
YMH13	M5	B8	a/alpha diploid	R. Mortimer via Justin Fay	Vineyard	Italy	positive
YMH14	M6	B9	a/alpha diploid	R. Mortimer via Justin Fay	Vineyard	Italy	positive
YMH15	M7	C6	a/alpha diploid	R. Mortimer via Justin Fay	Vineyard	Italy	positive
YMH16	M8	C7	a/alpha diploid	R. Mortimer via Justin Fay	Vineyard	Italy	positive
YMH17	M9	C8	a/alpha diploid	R. Mortimer via Justin Fay	Vineyard	Italy	positive
YMH18	B6	Zymoflore VL3	a/alpha diploid	Barbara Dunn via Justin Fay	Zymoflore VL3	France	positive
YMH19	NRRL y2411	Y8	a/alpha diploid	C. Kurtzman, ARS Culture Collection via Justin Fay	Wine	Turkey	positive
YMH20	NRRL y390	Y1	a/alpha diploid	C. Kurtzman, ARS Culture Collection via Justin Fay	Mushrooms		positive
YMH21	NRRL y5997	Y9	a/alpha diploid	C. Kurtzman, ARS Culture Collection via Justin Fay	ragi	Java, Indonesia	positive
YMH22	NRRL yb427	Y2	a/alpha diploid	C. Kurtzman, ARS Culture Collection via Justin Fay	Rum	Trinidad	positive
YMH23	NRRL y1438	Y3	a/alpha diploid	C. Kurtzman, ARS Culture Collection via Justin Fay	Palm Wine	Africa	positive
YMH24	NRRL y7567	Y10	a/alpha diploid	C. Kurtzman, ARS Culture Collection via Justin Fay	Coconut	Philippines	positive
YMH25	NRRL y1532	Y4	a/alpha diploid	C. Kurtzman, ARS Culture Collection via Justin Fay	Fruit	Indonesia	positive
YMH26	NRRL y1546	Y5	a/alpha diploid	C. Kurtzman, ARS Culture Collection via Justin Fay	Wine	West Africa	positive
YMH27	NRRL y11846	Y11	a/alpha diploid	C. Kurtzman, ARS Culture Collection via Justin Fay	alpechin	Spain	positive
YMH28	NRRL yb1952	Y6	a/alpha diploid	C. Kurtzman, ARS Culture Collection via Justin Fay		French Guiana	positive
YMH29	M22		a/alpha diploid	R. Mortimer via Justin Fay	Vineyard	Italy	positive
YMH30	NRRL y2190	Y7	a/alpha diploid	C. Kurtzman, ARS Culture Collection via Justin Fay	D. pseudoobscura	Yosemite, CA	positive
YMH31	PR	Pasteur Red	a/alpha diploid	Red Star via Justin Fay		Paris	positive
YMH32	CDB	Cote Des Blanc	a/alpha diploid	Red Star via Justin Fay		Germany	positive
YMH33	MR	Montrachet	a/alpha diploid	Red Star via Justin Fay		US	positive
YMH34	YPS163		a/alpha diploid	P. Sniegowski via Justin Fay	Oak Exudate	PA, USA	positive
YMH35	PW5		a/alpha diploid	Justin Fay	Palm wine, Nigeria	Raphia palm wine, Aba, Abia state, Nigeria, 2002.	positive
YMH36	YJM421		a/alpha diploid	Justin Fay	Clinical, US	Isolated from from ascites fluid, pre-1994.	positive
YMH37	YPS1009		a/alpha diploid	Justin Fay	Oak tree, US	Oak exudate, Mettler Woods, NJ, 2000.	negative	yes
YMH38	IL-01		a/alpha diploid	Justin Fay	Soil, US	Soil sample, Cahokia, IL, 2003.	positive
YMH39	T7		a/alpha diploid	Justin Fay	Oak tree, US	Tree exudate, Babler State Park, MO, 2003.	positive
YMH40	NC-02		a/alpha diploid	Justin Fay	Oak tree, US	Tree exudate, Smoky Mountains, NC, 2003.	positive
YMH41	YJM440		a/alpha diploid	J. McCusker via Justin Fay	Clinical isolate		positive
YMH42	I14		a/alpha diploid	Justin Fay	Vineyard, Italy	Vineyard soil sample, Petina, Italy, 2002.	positive
YMH43	Y12	NRRL y12633	a/alpha diploid	Justin Fay	Palm wine, Africa	Palm wine, Ivory coast, Africa., pre-1981.	negative	yes
YMH44	Y10	NRRL y7567	a	Justin Fay	Coconut, Philippines	Philippines, pre-1973	positive
YMH45	Y9	NRRL y5997	a/alpha diploid	Justin Fay	Ragi, Indonesia	Ragi, Java, Indonesia, pre-1962.	negative	yes
YMH46	UC5	UCD612	a	Justin Fay	Sake, Japan	Sene Sake, Kurashi, Japan, pre-1974.	positive
YMH47	YJM428		a/alpha diploid	Justin Fay	Clinical, US	Isolated from from paracentesis fluid, pre-1994.	positive
YMH48	YJM436		a/alpha diploid	J. McCusker via Justin Fay	Clinical isolate		positive
YMH49	YJM421		a/alpha diploid	Justin Fay	Clinical, US	Isolated from from ascites fluid, pre-1994.	positive
YMH50	CLIB215		a/alpha diploid	Justin Fay	Baker, New Zealand	New Zealand, 1994	positive
YMH51	T73		a/alpha diploid	Justin Fay	Wine, Spain	Red wine of Monastrel grape in fermentation stage, Alicante, Spain, 1987.	positive
YMH52	CBS7960		alpha	Justin Fay	Sugar cane, Brazil	Factory producing ethanol from cane-sugar syrup, Sao Paulo, Brazil.	positive
YMH53	YJM269		a/alpha diploid	Justin Fay	Wine, Europe	Blauer Portugieser grapes, 1954.	positive
YMH54	YJM320		a/alpha diploid	Justin Fay	Clinical, US	Isolated from from blood, pre-1994.	positive
YMH55	YJM280		a/alpha diploid	Justin Fay	Clinical, US	Isolated from from peritoneal fluid, pre-1994.	positive
YMH56	YJM326		a/alpha diploid	Justin Fay	Clinical, US	US, Pre-1994	positive
YMH57	CLIB324		a/alpha diploid	Justin Fay	Baker, Vietnam	Saigon, Vietnam, 1996.	positive
YMH58	YJM653		a/alpha diploid	Justin Fay	Clinical	Isolated from brochoalveolar lavage.	positive
