## Supplementary material for "A natural variant of the essential host gene *MMS21* restricts the parasitic 2-micron plasmid in *Saccharomyces cerevisiae*": Table 2

### Sheet: Sheet1
TABLE 2: Engineered S. cerevisiae isolates used in this study
Strain Key	Alias	Alternate	Notes	Mating type	Source	Comments
YMH1	BY4741	YAD1	S288c derived: his3d1 leu2D0 met15D0 ura3D0	A	Aimee Dudley	SGD:BY4743 diploid Genotype: MATa/α his3Δ1/his3Δ1 leu2Δ0/leu2Δ0 LYS2/lys2Δ0 met15Δ0/MET15 ura3Δ0/ura3Δ0
YMH2	BY4742	YAD147	S288c derived: his3d1 leu2D0 lys2D0 ura3D0	alpha	Aimee Dudley	SGD:BY4743 diploid Genotype: MATa/α his3Δ1/his3Δ1 leu2Δ0/leu2Δ0 LYS2/lys2Δ0 met15Δ0/MET15 ura3Δ0/ura3Δ0
YMH3	FY4	YAD145	S288c derived prototroph	A	Aimee Dudley	Reference: Winston F, et al. (1995) Construction of a set of convenient Saccharomyces cerevisiae strains that are isogenic to S288C. Yeast 11(1):53-5
YMH4	FY5	YAD146	S288c derived prototroph	alpha	Aimee Dudley	Reference: Winston F, et al. (1995) Construction of a set of convenient Saccharomyces cerevisiae strains that are isogenic to S288C. Yeast 11(1):53-5
YMH5	G170	F1441, YAD448	bar1D leu2D ura3D trp1D his2D ade1D	A	Tim Galitski	mating type tester halo assay
YMH6	G4	GY184, YAD449	sst2-4 ura1 and/or ura3-52 lys2D801 cyh2 can1 met2 rme?	alpha	Tim Galitski	mating type tester halo assay
YMH65	DBY7730	MATa tester MD lab	mating tester strain, halo assay with alpha	a	Ivan Liachko, Dunham lab
YMH66	DBY7442	MATx tester MD lab	mating tester strain, halo assay with a	alpha	Ivan Liachko, Dunham lab
YMH105	BY4743		diploid from cross of BY4741 x BY4742 (YMH1 xYMH2): his3d1/his3d1, leu2D0/leu2D0, ura3D0/ura3D0, MET15/met15D0, LYS2/lys2D0	a/alpha diploid
YMH106	YMH1 HOD::hph Het isolate 1		YMH1 HOD::hph Het isolate 1 product of stitch PCR 1kb flanking homology	A
YMH107	YMH1 HOD::hph Het isolate 2		YMH1 HOD::hph Het isolate 2 product of stitch PCR 1kb flanking homology	A
YMH108	YMH37 HOD::hph Het isolate 1		YMH37 HOD::hph Het isolate 1 product of stitch PCR 1kb flanking homology	a/alpha diploid
YMH109	YMH37 HOD::hph Het isolate 2		YMH37 HOD::hph Het isolate 2 product of stitch PCR 1kb flanking homology	a/alpha diploid
YMH110	YMH43 HOD::hph Het isolate 1		YMH43 HOD::hph Het isolate 1 product of stitch PCR 1kb flanking homology	a/alpha diploid
YMH111	YMH43 HOD::hph Het isolate 2		YMH43 HOD::hph Het isolate 2 product of stitch PCR 1kb flanking homology	a/alpha diploid
YMH112	YMH45 HOD::hph Het isolate 1		YMH45 HOD::hph Het isolate 1 product of stitch PCR 1kb flanking homology	a/alpha diploid
YMH113	YMH45 HOD::hph Het isolate 2		YMH45 HOD::hph Het isolate 2 product of stitch PCR 1kb flanking homology	a/alpha diploid
YMH114	SBY11275		W303, MATa, cir0	A	Jackie Lang, Sue Biggins lab
YMH115	SBY11050		W303, MATα, cir0	alpha	Jackie Lang, Sue Biggins lab
YMH116	haploid spore of YMH108 MATa, hoD::hph, independently derived from 117,118, 119		haploid spore of YMH108 MATa, hoD::hph, independently derived from 117,118, 119	A
YMH117	haploid spore of YMH108 MATa, hoD::hph, independently derived from 116, 118,119		haploid spore of YMH108 MATa, hoD::hph, independently derived from 116, 118,119	A
YMH118	haploid spore of YMH108 MATa, hoD::hph, independently derived from 116, 117,119		haploid spore of YMH108 MATa, hoD::hph, independently derived from 116, 117,119	A
YMH119	haploid spore of YMH108 MATa, hoD::hph, independently derived from 116, 117,118		haploid spore of YMH108 MATa, hoD::hph, independently derived from 116, 117,118	A
YMH120	haploid spore of YMH108 MATx, hoD::hph, independently derived from 121, 122, 123		haploid spore of YMH108 MATx, hoD::hph, independently derived from 121, 122, 123	alpha
YMH121	haploid spore of YMH108 MATx, hoD::hph, independently derived from 120, 122, 123		haploid spore of YMH108 MATx, hoD::hph, independently derived from 120, 122, 123	alpha
YMH122	haploid spore of YMH108 MATx, hoD::hph, independently derived from 120, 121, 123		haploid spore of YMH108 MATx, hoD::hph, independently derived from 120, 121, 123	alpha
YMH123	haploid spore of YMH108 MATx, hoD::hph, independently derived from 120, 121, 122		haploid spore of YMH108 MATx, hoD::hph, independently derived from 120, 121, 122	alpha
YMH124	haploid spore of YMH110 MATa, hoD::hph, independently derived from 125, 126, 127,		haploid spore of YMH110 MATa, hoD::hph, independently derived from 125, 126, 127,	A
YMH125	haploid spore of YMH110 MATa, hoD::hph, independently derived from 124, 126, 127		haploid spore of YMH110 MATa, hoD::hph, independently derived from 124, 126, 127	A
YMH126	haploid spore of YMH110 MATa, hoD::hph, independently derived from 124, 125, 127		haploid spore of YMH110 MATa, hoD::hph, independently derived from 124, 125, 127	A
YMH127	haploid spore of YMH110 MATa, hoD::hph, independently derived from 124, 125, 126		haploid spore of YMH110 MATa, hoD::hph, independently derived from 124, 125, 126	A
YMH128	haploid spore of YMH110 MATx, hoD::hph, independently derived from 129, 130, 131		haploid spore of YMH110 MATx, hoD::hph, independently derived from 129, 130, 131	alpha
YMH129	haploid spore of YMH110 MATx, hoD::hph, independently derived from 128, 130, 131		haploid spore of YMH110 MATx, hoD::hph, independently derived from 128, 130, 131	alpha
YMH130	haploid spore of YMH110 MATx, hoD::hph, independently derived from 128, 129, 131		haploid spore of YMH110 MATx, hoD::hph, independently derived from 128, 129, 131	alpha
YMH131	haploid spore of YMH110 MATx, hoD::hph, independently derived from 128, 129, 130		haploid spore of YMH110 MATx, hoD::hph, independently derived from 128, 129, 130	alpha
YMH132	haploid spore of YMH112 MATa, hoD::hph, independently derived from 133, 134,		haploid spore of YMH112 MATa, hoD::hph, independently derived from 133, 134,	A
YMH133	haploid spore of YMH112 MATa, hoD::hph, independently derived from 132, 134,		haploid spore of YMH112 MATa, hoD::hph, independently derived from 132, 134,	A
YMH134	haploid spore of YMH112 MATa, hoD::hph, independently derived from 132, 133,		haploid spore of YMH112 MATa, hoD::hph, independently derived from 132, 133,	A
YMH135	haploid spore of YMH112 MATx, hoD::hph, independently derived from 136, 137, 138		haploid spore of YMH112 MATx, hoD::hph, independently derived from 136, 137, 138	alpha
YMH136	haploid spore of YMH112 MATx, hoD::hph, independently derived from 135, 137, 138		haploid spore of YMH112 MATx, hoD::hph, independently derived from 135, 137, 138	alpha
YMH137	haploid spore of YMH112 MATx, hoD::hph, independently derived from 135, 136, 138		haploid spore of YMH112 MATx, hoD::hph, independently derived from 135, 136, 138	alpha
YMH138	haploid spore of YMH112 MATx, hoD::hph, independently derived from 135, 136, 137		haploid spore of YMH112 MATx, hoD::hph, independently derived from 135, 136, 137	alpha
YMH151	YMH114 + 2u-G418-eGFP		independent transformant from direct Gibson assembly into yeast 7/1/2015	A
YMH154	YMH115 + 2u-G418-eGFP		independent transformant from direct Gibson assembly into yeast 7/1/2015	alpha
YMH157	YMH1-1 ciro	cir0 BY4741	2-micron cured YMH1 - BY4741	A
YMH158	YMH1-4 ciro	cir0 BY4741	2-micron cured YMH1 - BY4741	A
YMH159	YMH2-1 ciro	cir0 BY4742	2-micron cured YMH2 - BY4742	alpha
YMH160	YMH2-5 ciro	cir0 BY4742	2-micron cured YMH2 - BY4742	alpha
YMH161	114+YMH151 plasmid		2u GFP reporter	A
YMH162	114+YMH151 plasmid		2u GFP reporter	A
YMH163	115+YMH151 plasmid		2u GFP reporter	alpha
YMH164	115+YMH151 plasmid		2u GFP reporter	alpha
YMH165	116+YMH151 plasmid		2u GFP reporter	A
YMH166	116+YMH151 plasmid		2u GFP reporter	A
YMH167	116+YMH151 plasmid		2u GFP reporter	A
YMH168	120+YMH151 plasmid		2u GFP reporter	alpha
YMH169	120+YMH151 plasmid		2u GFP reporter	alpha
YMH170	128+YMH151 plasmid		2u GFP reporter	alpha
YMH171	124+YMH151 plasmid		2u GFP reporter	A
YMH172	124+YMH151 plasmid		2u GFP reporter	A
YMH173	132+YMH151 plasmid		2u GFP reporter	A
YMH174	132+YMH151 plasmid		2u GFP reporter	A
YMH175	157+YMH151 plasmid		2u GFP reporter	A
YMH176	158+YMH151 plasmid		2u GFP reporter	A
YMH177	159+YMH151 plasmid		2u GFP reporter	alpha
YMH178	160+YMH151 plasmid		2u GFP reporter	alpha
YMH179	157+YMH151 plasmid		2u GFP reporter	A
YMH180	157+YMH151 plasmid		2u GFP reporter	A
YMH181	157+YMH154 plasmid		2u GFP reporter	A
YMH182	157+YMH154 plasmid		2u GFP reporter	A
YMH183	159+YMH151 plasmid		2u GFP reporter	alpha
YMH184	159+YMH151 plasmid		2u GFP reporter	alpha
YMH185	159+YMH154 plasmid		2u GFP reporter	alpha
YMH186	159+YMH154 plasmid		2u GFP reporter	alpha
YMH207	BY4743	YMH1xYMH2 dip	zygotes selected by aux marker, diploids confirmed by MTT halo with YMH5/6 independent zygote	a/alpha diploid
YMH208	BY4743	YMH1xYMH2 dip	zygotes selected by aux marker, diploids confirmed by MTT halo with YMH5/6 independent zygote	a/alpha diploid
YMH209	BY4743	YMH1xYMH2 dip	zygotes selected by aux marker, diploids confirmed by MTT halo with YMH5/6 independent zygote	a/alpha diploid
YMH210	BY4743 plus 2u reporter	YMH157xYMH183	zygotes selected by aux marker and G418, diploids confirmed by MTT halo with YMH5/6 ind zygote	a/alpha diploid
YMH211	BY4743 plus 2u reporter	YMH157xYMH183	zygotes selected by aux marker and G418, diploids confirmed by MTT halo with YMH5/6 ind zygote	a/alpha diploid
YMH212	BY4743 plus 2u reporter	YMH159xYMH179	zygotes selected by aux marker and G418, diploids confirmed by MTT halo with YMH5/6 ind zygote	a/alpha diploid
YMH213	BY4743 plus 2u reporter	YMH159xYMH179	zygotes selected by aux marker and G418, diploids confirmed by MTT halo with YMH5/6 ind zygote	a/alpha diploid
YMH214	YMH116xYMH183	YMH116 het. diploid with 2u reporter	zygotes selected by Hph and G418, diploids confirmed by MTT halo with YMH5/6 independent zygote	a/alpha diploid
YMH215	YMH116xYMH183	YMH116 het. diploid with 2u reporter	zygotes selected by Hph and G418, diploids confirmed by MTT halo with YMH5/6 independent zygote	a/alpha diploid
YMH216	YMH120xYMH179	YMH120 het. diploid with 2u reporter	zygotes selected by Hph and G418, diploids confirmed by MTT halo with YMH5/6 independent zygote	a/alpha diploid
YMH217	YMH120xYMH179	YMH120 het. diploid with 2u reporter	zygotes selected by Hph and G418, diploids confirmed by MTT halo with YMH5/6 independent zygote	a/alpha diploid
YMH218	YMH132xYMH183	YMH132het. diploid with 2u reporter	zygotes selected by Hph and G418, diploids confirmed by MTT halo with YMH5/6 independent zygote	a/alpha diploid
YMH219	YMH132xYMH183	YMH132 het. diploid with 2u reporter	zygotes selected by Hph and G418, diploids confirmed by MTT halo with YMH5/6 independent zygote	a/alpha diploid
YMH220	YMH135xYMH179	YMH132 het. diploid with 2u reporter	zygotes selected by Hph and G418, diploids confirmed by MTT halo with YMH5/6 independent zygote	a/alpha diploid
YMH221	YMH135xYMH179	YMH132 het. diploid with 2u reporter	zygotes selected by Hph and G418, diploids confirmed by MTT halo with YMH5/6 independent zygote	a/alpha diploid
YMH222	YMH124xYMH183	YMH124 het. diploid with 2u reporter	zygotes selected by Hph and G418, diploids confirmed by MTT halo with YMH5/6 independent zygote -note this cross yielded very few plasmid+ diploids	a/alpha diploid
YMH223	YMH124xYMH183	YMH124 het. diploid with 2u reporter	zygotes selected by Hph and G418, diploids confirmed by MTT halo with YMH5/6 independent zygote -note this cross yielded very few plasmid+ diploids	a/alpha diploid
YMH224	YMH128xYMH179	YMH128 het. diploid with 2u reporter	zygotes selected by Hph and G418, diploids confirmed by MTT halo with YMH5/6 independent zygote -note this cross yielded very few plasmid+ diploids	a/alpha diploid
YMH225	YMH157 x 159 - BY4743 cir0	plasmid free BY4743 diploids	zygotes picked through micromanipulation, mating type verified by halo assay with YMH5&6	a/alpha diploid
YMH226	YMH157 x 159 - BY4743 cir0	plasmid free BY4743 diploids	zygotes picked through micromanipulation, mating type verified by halo assay with YMH5&6	a/alpha diploid
YMH227	YMH116 x YMH159 - cir0	plasmid free heterozygous diploids	zygotes picked through micromanipulation, mating type verified by halo assay with YMH5&6	a/alpha diploid
YMH228	YMH116 x YMH159 - cir0	plasmid free heterozygous diploids	zygotes picked through micromanipulation, mating type verified by halo assay with YMH5&6	a/alpha diploid
YMH229	YMH132 x 159 - cir0	plasmid free heterozygous diploids	zygotes picked through micromanipulation, mating type verified by halo assay with YMH5&6	a/alpha diploid
YMH230	YMH132 x 159 - cir0	plasmid free heterozygous diploids	zygotes picked through micromanipulation, mating type verified by halo assay with YMH5&6	a/alpha diploid
YMH233	YMH37 + GFP-2u	YMH166 x 168 isolate 1	diploid from cross of haploids + GFP 2u - note: hoD::Hph/hoD::Hph independent zygote micromanipulated from cross mating type verified by halo assay	a/alpha diploid
YMH234	YMH37 + GFP-2u	YMH166 x 168 isolate 2	diploid from cross of haploids + GFP 2u - note: hoD::Hph/hoD::Hph independent zygote micromanipulated from cross mating type verified by halo assay	a/alpha diploid
YMH235	YMH37 + GFP-2u	YMH166 x 168 isolate 3	diploid from cross of haploids + GFP 2u - note: hoD::Hph/hoD::Hph independent zygote micromanipulated from cross mating type verified by halo assay	a/alpha diploid
YMH236	YMH37 + GFP-2u	ymh166 x 168 isolate 4	diploid from cross of haploids + GFP 2u - note: hoD::Hph/hoD::Hph independent zygote micromanipulated from cross mating type verified by halo assay	a/alpha diploid
YMH237	YMH43 + GFP-2u	YMH 171 x 170 isolate 1	diploid from cross of haploids + GFP 2u - note: hoD::Hph/hoD::Hph independent zygote micromanipulated from cross mating type verified by halo assay	a/alpha diploid
YMH238	YMH43 + GFP-2u	YMH 171 x 170 isolate 2	diploid from cross of haploids + GFP 2u - note: hoD::Hph/hoD::Hph independent zygote micromanipulated from cross mating type verified by halo assay	a/alpha diploid
YMH239	YMH43 + GFP-2u	YMH43 transformation isolate A	natural diploid transformed with YMH151 midiprep DNA, note: HO+/HO+ diploid!	a/alpha diploid
YMH240	YMH43 + GFP-2u	YMH43 transformation isolate B	natural diploid transformed with YMH151 midiprep DNA, note: HO+/HO+ diploid!	a/alpha diploid
YMH241	YMH45 +GFP-2u	YMH173 x YMH135 isolate 1	diploid from cross of haploids + GFP 2u - note: hoD::Hph/hoD::Hph independent zygote micromanipulated from cross mating type verified by halo assay	a/alpha diploid
YMH242	YMH45 +GFP-2u	YMH173 x YMH135 isolate 2	diploid from cross of haploids + GFP 2u - note: hoD::Hph/hoD::Hph independent zygote micromanipulated from cross mating type verified by halo assay	a/alpha diploid
YMH243	YMH45 +GFP-2u	YMH45 transformation isolate A	natural diploid transformed with YMH151 midiprep DNA, note: HO+/HO+ diploid!	a/alpha diploid
YMH244	YMH45 +GFP-2u	YMH45 transformation isolate B	natural diploid transformed with YMH151 midiprep DNA, note: HO+/HO+ diploid!	a/alpha diploid
YMH245	YMH45 hoD::Hph homozygous dip	YMH132 x YMH135	zygotes picked through micromanipulation, mating type verified by halo assay with YMH5&6	a/alpha diploid
YMH246	YMH45 hoD::Hph homozygous dip	YMH132 x YMH135	zygotes picked through micromanipulation, mating type verified by halo assay with YMH5&6	a/alpha diploid
YMH247	YMH45 hoD::Hph homozygous dip	YMH132 x YMH135	zygotes picked through micromanipulation, mating type verified by halo assay with YMH5&6	a/alpha diploid
YMH248	YMH45 hoD::Hph homozygous dip	YMH132 x YMH135	zygotes picked through micromanipulation, mating type verified by halo assay with YMH5&6	a/alpha diploid
YMH249	YMH132 x 159 - cir0	plasmid free heterozygous diploid	zygotes picked through micromanipulation, mating type verified by halo assay with YMH5&6	a/alpha diploid
YMH250	YMH132 x 159 - cir0	plasmid free heterozygous diploid	zygotes picked through micromanipulation, mating type verified by halo assay with YMH5&6	a/alpha diploid
YMH255	YMH132+hoD::eGFP-KanMX		Ragi haploid with integrated GFP-Kan cassette at the ho locus, made with long homology	A
YMH258	YMH159+hoD::eGFP-KanMX		BY haploid with integrated GFP-Kan cassette at the ho locus, made with long homology	alpha
YMH277	YMH183+MMS21 from ragi		Integrated chunk of ragi genome, including intergenic regions around gene, into ho locus	alpha
YMH280	YMH183+MMS21 from ragi		Integrated chunk of ragi genome, including intergenic regions around gene, into ho locus	alpha
YMH289	mms21 Y9 hemizygous deletion in 218		deletion of Y9 mms21 in heterozygous YMH218 background	a/alpha diploid
YMH291	mms21 BY hemizygous deletion in 218		deletion of BY mms21 in heterozygous YMH218 background	a/alpha diploid
