## Supplementary Table S1 for "A natural variant of the essential host gene *MMS21* restricts the parasitic 2-micron plasmid in *Saccharomyces cerevisiae*"

### Sheet: suppTable_15snps
SUPP. TABLE S1: Missense SNPs in the chromosome V 90% credible interval, filtered by Y9, Y12 and UC5 genotypes
Chromosome	Position	Gene	Gene symbol	CDS position	Reference allele	Y9 allele	Codons	Protein position	Amino acids
chrV	103528	YEL025C		2620	G	A	Ctc/Ttc	874	L/F
chrV	115669	YEL022W	GEA2	4249	T	A	Tca/Aca	1417	S/T
chrV	118762	YEL020C		1538	T	C	aAc/aGc	513	N/S
chrV	118846	YEL020C		1454	C	T	gGt/gAt	485	G/D
chrV	118856	YEL020C		1444	C	T	Gat/Aat	482	D/N
chrV	121096	YEL019C	MMS21	206	G	A	aCc/aTc	69	T/I
chrV	124766	YEL016C	NPP2	1453	T	C	Aca/Gca	485	T/A
chrV	132523	YEL012W	UBC8	629	A	G	gAt/gGt	210	D/G
chrV	143188	YEL007W	MIT1	1297	G	A	Gta/Ata	433	V/I
chrV	165100	YER007W	PAC2	574	A	T	Agc/Tgc	192	S/C
chrV	170644	YER008C	SEC3	1175	C	G	cGt/cCt	392	R/P
chrV	179118	YER013W	PRP22	278	A	G	gAc/gGc	93	D/G
chrV	179750	YER013W	PRP22	910	G	T	Gcc/Tcc	304	A/S
chrV	182044	YER013W	PRP22	3204	G	C	atG/atC	1068	M/I
chrV	183270	YER014W	HEM14	671	G	A	gGa/gAa	224	G/E
